# The origins and functional effects of postzygotic mutations throughout the human lifespan

**DOI:** 10.1101/2021.12.20.473199

**Authors:** Nicole B. Rockweiler, Avinash Ramu, Liina Nagirnaja, Wing H. Wong, Michiel J. Noordam, Casey W. Drubin, Ni Huang, Brian Miller, Ellen Z. Todres, Katinka A. Vigh-Conrad, Antonino Zito, Kerrin S. Small, Kristin G. Ardlie, Barak A. Cohen, Donald F. Conrad

## Abstract

Postzygotic mutations (PZMs) begin to accrue in the human genome immediately after fertilization, but how and when PZMs affect development and lifetime health remains unclear. To study the origins and functional consequences of PZMs, we generated a multi-tissue atlas of PZMs from 948 donors using the final major release of the Genotype-Tissue Expression (GTEx) project. Nearly half the variation in mutation burden among tissue samples can be explained by measured technical and biological effects, while 9% can be attributed to donor-specific effects. Through phylogenetic reconstruction of PZMs, we find that their type and predicted functional impact varies during prenatal development, across tissues, and the germ cell lifecycle. Remarkably, a class of prenatal mutations was predicted to be more deleterious than any other category of genetic variation investigated and under positive selection as strong as somatic mutations in cancers. In total, the data indicate that PZMs can contribute to phenotypic variation throughout the human lifespan, and, to better understand the relationship between genotype and phenotype, we must broaden the long-held assumption of one genome per individual to multiple, dynamic genomes per individual.

**One-Sentence Summary:** The predicted rates, functional effects and selection pressure of postzygotic mutations vary through the human lifecycle.
