## Supplemental table S4 for "The origins and functional effects of postzygotic mutations throughout the human lifespan"

chr1	6163745	6163887	AAA0303871
chr1	11847080	11847216	AAA0304400
chr1	17395012	17395161	AAA0303875
chr1	19436580	19436731	AAA0303876
chr1	20238558	20238712	AAA0303879
chr1	21551693	21551829	AAA0303881
chr1	31838676	31838825	AAA0304401
chr1	38034356	38034504	AAA0303885
chr1	43130484	43130633	AAA0303887
chr1	43916131	43916285	AAA0303888
chr1	46830493	46830638	AAA0304402
chr1	53378695	53378847	AAA0304403
chr1	95710171	95710303	AAA0303895
chr1	202863697	202863845	AAA0303898
chr1	203008006	203008142	AAA0304404
chr1	204379041	204379195	AAA0303902
chr1	219384841	219384984	AAA0303904
chr1	223989901	223990043	AAA0304405
chr1	228333105	228333260	AAA0304406
chr1	236139941	236140085	AAA0304407
chr2	32237009	32237167	AAA0303913
chr2	118866536	118866690	AAA0304408
chr2	128044346	128044503	AAA0303917
chr2	179395102	179395246	AAA0304409
chr2	179974457	179974599	AAA0303921
chr2	192265026	192265174	AAA0304410
chr2	210596768	210596918	AAA0304416
chr2	220285497	220285638	AAA0304417
chr2	239098445	239098594	AAA0303928
chr2	242035219	242035369	AAA0303925
chr3	15090533	15090628	AAA0304418
chr3	42577984	42578138	AAA0303933
chr3	48731441	48731577	AAA0304419
chr3	51433937	51434086	AAA0303938
chr3	88205662	88205805	AAA0304420
chr3	129233171	129233322	AAA0303943
chr3	142522788	142522917	AAA0304421
chr3	148575197	148575349	AAA0304422
chr3	156875118	156875250	AAA0304423
chr3	160952834	160952980	AAA0303952
chr3	187386968	187387103	AAA0303954
chr3	195442046	195442188	AAA0304427
chr4	2840447	2840597	AAA0304428
chr4	4389218	4389358	AAA0303960
chr4	7967675	7967809	AAA0303964
chr4	166258958	166259108	AAA0303962
chr4	169909657	169909810	AAA0304429
chr5	14471407	14471538	AAA0304430
chr5	16463688	16463835	AAA0304431
chr5	43039905	43040059	AAA0304432
chr5	61923881	61924019	AAA0304433
chr5	70954296	70954429	AAA0304434
chr5	71516559	71516693	AAA0304435
chr5	80762697	80762844	AAA0304439
chr5	142602524	142602674	AAA0304440
chr5	156742015	156742153	AAA0304441
chr5	159992408	159992543	AAA0304442
chr5	171544410	171544562	AAA0304443
chr6	18222816	18222939	AAA0304444
chr6	25963268	25963415	AAA0303991
chr6	33409436	33409588	AAA0303992
chr6	34255475	34255631	AAA0304445
chr6	36169289	36169427	AAA0304446
chr6	36891159	36891300	AAA0303998
chr6	43608263	43608412	AAA0304001
chr6	74161758	74161918	AAA0304003
chr6	144416630	144416779	AAA0304004
chr7	5569651	5569772	AAA0304007
chr7	5569651	5569772	AAA0304007
chr7	30536649	30536806	AAA0304008
chr7	65552419	65552576	AAA0304448
chr7	73663356	73663507	AAA0304012
chr7	77646702	77646849	AAA0304013
chr7	90043601	90043741	AAA0304016
chr7	102089383	102089539	AAA0304021
chr7	102740667	102740798	AAA0304449
chr7	128612416	128612559	AAA0304452
chr7	134851976	134852118	AAA0304453
chr7	139102984	139103139	AAA0304026
chr8	2092695	2092854	AAA0304454
chr8	12943160	12943300	AAA0304029
chr8	28205841	28205982	AAA0304455
chr8	29191347	29191493	AAA0304456
chr8	103291240	103291372	AAA0216666
chr8	144877540	144877702	AAA0304457
chr9	2193224	2193377	AAA0304039
chr9	108127829	108127970	AAA0304041
chr9	123667368	123667524	AAA0304458
chr9	127639555	127639695	AAA0304046
chr9	128200398	128200551	AAA0304459
chr9	130511833	130511949	AAA0304460
chr9	131904747	131904892	AAA0304461
chr9	132573660	132573805	AAA0304053
chr9	137710819	137710965	AAA0304462
chr9	138847061	138847196	AAA0304463
chr9	139100907	139101040	AAA0304464
chr10	3149357	3149495	AAA0304061
chr10	15820750	15820899	AAA0304063
chr10	24886402	24886506	AAA0304465
chr10	27037388	27037536	AAA0304068
chr10	30317264	30317399	AAA0304466
chr10	38240191	38240339	AAA0304467
chr10	74093055	74093209	AAA0304468
chr10	74095099	74095245	AAA0304469
chr10	93713444	93713588	AAA0304078
chr10	101977827	101977980	AAA0304080
chr11	45926199	45926339	AAA0094186
chr11	45926650	45926792	AAA0304470
chr11	46418768	46418909	AAA0304086
chr11	59969045	59969161	AAA0304473
chr11	61285088	61285222	AAA0304471
chr11	62286622	62286757	AAA0255329
chr11	64570967	64571111	AAA0304089
chr11	65413886	65414032	AAA0304090
chr11	67765786	67765925	AAA0304093
chr11	74907553	74907691	AAA0304472
chr11	117076083	117076226	AAA0304474
chr11	118593268	118593410	AAA0304838
chr11	118878882	118879026	AAA0304843
chr12	7293903	7294040	AAA0304844
chr12	21669373	21669502	AAA0304105
chr12	27152384	27152534	AAA0304108
chr12	28412315	28412466	AAA0304845
chr12	32893139	32893281	AAA0304111
chr12	45824668	45824808	AAA0304115
chr12	48151759	48151916	AAA0304846
chr12	49443782	49443917	AAA0304116
chr12	53045719	53045861	AAA0304847
chr12	53207437	53207574	AAA0304119
chr12	53876049	53876199	AAA0304121
chr12	54628102	54628236	AAA0304848
chr12	56538160	56538309	AAA0304849
chr12	90015409	90015554	AAA0304850
chr12	110465426	110465562	AAA0304852
chr12	112666375	112666523	AAA0304851
chr12	112666375	112666523	AAA0304853
chr12	131622631	131622773	AAA0304854
chr12	132407344	132407491	AAA0304855
chr13	33704280	33704430	AAA0304138
chr13	42044581	42044720	AAA0304856
chr13	96295283	96295430	AAA0304142
chr13	99464954	99465095	AAA0304145
chr14	23862615	23862750	AAA0304857
chr14	24678837	24678979	AAA0304859
chr14	51382543	51382693	AAA0304858
chr14	53251187	53251335	AAA0304151
chr14	68219022	68219176	AAA0304154
chr14	75248152	75248291	AAA0304157
chr14	81956660	81956790	AAA0304860
chr14	95669538	95669689	AAA0304861
chr14	101325575	101325725	AAA0304162
chr14	102144249	102144398	AAA0304163
chr14	104570781	104570927	AAA0304165
chr14	106405605	106405741	AAA0304167
chr14	106405696	106405840	AAA0304862
chr14	106405765	106405918	AAA0304864
chr14	106405765	106405918	AAA0304863
chr14	106405765	106405918	AAA0304866
chr14	106405765	106405918	AAA0304865
chr14	106405810	106405950	AAA0304170
chr14	106405810	106405950	AAA0304170
chr14	106405810	106405950	AAA0304170
chr14	106405988	106406134	AAA0304171
chr14	106405988	106406134	AAA0304171
chr14	106405988	106406134	AAA0304171
chr14	106494055	106494203	AAA0304173
chr14	106494136	106494272	AAA0304174
chr14	106494136	106494272	AAA0304174
chr14	106494225	106494381	AAA0304867
chr14	106494254	106494406	AAA0304868
chr14	106494254	106494406	AAA0304870
chr14	106494254	106494406	AAA0304869
chr14	106494254	106494406	AAA0304872
chr14	106494257	106494406	AAA0304871
chr14	106494307	106494455	AAA0304176
chr14	106494307	106494455	AAA0304176
chr14	106539149	106539283	AAA0304178
chr14	106539149	106539283	AAA0304178
chr14	106539274	106539417	AAA0304873
chr14	106539274	106539417	AAA0304874
chr14	106539450	106539599	AAA0304180
chr14	106552289	106552425	AAA0304875
chr14	106552293	106552428	AAA0304182
chr14	106552293	106552428	AAA0304182
chr14	106552333	106552470	AAA0304183
chr14	106552427	106552577	AAA0304876
chr14	106552427	106552577	AAA0304877
chr14	106552427	106552577	AAA0304878
chr14	106552448	106552599	AAA0304184
chr14	106552448	106552599	AAA0304184
chr14	106552448	106552599	AAA0304184
chr14	106552448	106552599	AAA0304184
chr14	106552448	106552599	AAA0304184
chr14	106552448	106552599	AAA0304184
chr14	106552448	106552599	AAA0304184
chr14	106552448	106552599	AAA0304184
chr14	106552448	106552599	AAA0304184
chr14	106552492	106552628	AAA0304879
chr14	106552623	106552762	AAA0304186
chr14	106552725	106552875	AAA0304880
chr14	106725204	106725349	AAA0304882
chr14	106725204	106725349	AAA0304881
chr14	106725204	106725349	AAA0304883
chr14	106725204	106725349	AAA0304884
chr14	106725266	106725402	AAA0304188
chr14	106725271	106725405	AAA0304885
chr14	106725306	106725454	AAA0304190
chr14	106725306	106725454	AAA0304190
chr14	106725309	106725454	AAA0304886
chr14	106725423	106725548	AAA0304189
chr14	106725423	106725548	AAA0304189
chr14	106725423	106725548	AAA0304189
chr14	106725423	106725548	AAA0304189
chr14	106725423	106725548	AAA0304189
chr14	106725573	106725715	AAA0304887
chr14	106725640	106725769	AAA0304888
chr14	106733148	106733282	AAA0304889
chr14	106733148	106733282	AAA0304890
chr14	106733148	106733282	AAA0304891
chr14	106733148	106733282	AAA0304892
chr14	106733196	106733343	AAA0304194
chr14	106733196	106733343	AAA0304194
chr14	106733286	106733440	AAA0304893
chr14	106733313	106733463	AAA0304193
chr14	106733313	106733463	AAA0304193
chr14	106733313	106733463	AAA0304193
chr14	106733313	106733463	AAA0304193
chr14	106733313	106733463	AAA0304193
chr14	106733313	106733463	AAA0304193
chr14	106733313	106733463	AAA0304193
chr14	106733488	106733639	AAA0304894
chr14	106926140	106926287	AAA0304200
chr14	106967035	106967188	AAA0304895
chr14	106967204	106967356	AAA0304896
chr14	106967204	106967356	AAA0304897
chr14	106967251	106967392	AAA0304203
chr14	106967251	106967392	AAA0304203
chr14	106967251	106967392	AAA0304203
chr14	106967379	106967528	AAA0304206
chr14	107012910	107013059	AAA0304207
chr14	107012913	107013059	AAA0304898
chr14	107013086	107013239	AAA0304899
chr14	107013086	107013239	AAA0304900
chr14	107013086	107013239	AAA0304901
chr14	107013168	107013307	AAA0304902
chr14	107013168	107013307	AAA0304903
chr14	107013168	107013307	AAA0304903
chr14	107013290	107013427	AAA0304907
chr14	107034730	107034885	AAA0304906
chr14	107034730	107034885	AAA0304904
chr14	107034730	107034885	AAA0304905
chr14	107034730	107034885	AAA0304905
chr14	107034730	107034885	AAA0304905
chr14	107034730	107034885	AAA0304905
chr14	107034730	107034885	AAA0304905
chr14	107034730	107034885	AAA0304905
chr14	107034730	107034885	AAA0304905
chr14	107034730	107034885	AAA0304905
chr14	107034730	107034885	AAA0304905
chr14	107034730	107034885	AAA0304905
chr14	107034741	107034891	AAA0304909
chr14	107034741	107034891	AAA0304909
chr14	107034756	107034891	AAA0304908
chr14	107034776	107034891	AAA0304213
chr14	107034899	107035052	AAA0304216
chr14	107034899	107035052	AAA0304216
chr14	107034899	107035052	AAA0304216
chr14	107034899	107035052	AAA0304216
chr14	107034899	107035052	AAA0304216
chr14	107034899	107035052	AAA0304216
chr14	107035074	107035230	AAA0304910
chr14	107035074	107035230	AAA0304910
chr14	107035074	107035230	AAA0304911
chr14	107035127	107035265	AAA0304914
chr14	107113797	107113941	AAA0304913
chr14	107113911	107114028	AAA0304912
chr14	107113964	107114101	AAA0304915
chr14	107114090	107114223	AAA0198816
chr14	107169924	107170081	AAA0304224
chr14	107170004	107170149	AAA0304223
chr14	107170004	107170149	AAA0304223
chr14	107170004	107170149	AAA0304916
chr14	107170036	107170149	AAA0304918
chr14	107170036	107170149	AAA0304917
chr14	107170036	107170149	AAA0304920
chr14	107170127	107170276	AAA0304919
chr14	107170148	107170299	AAA0304226
chr14	107170148	107170299	AAA0304226
chr14	107170148	107170299	AAA0304226
chr14	107170148	107170299	AAA0304226
chr14	107170148	107170299	AAA0304226
chr14	107170148	107170299	AAA0304226
chr14	107170267	107170415	AAA0304227
chr14	107170267	107170415	AAA0304227
chr14	107170267	107170415	AAA0304227
chr14	107170267	107170415	AAA0304227
chr14	107170267	107170415	AAA0304227
chr14	107178758	107178910	AAA0304921
chr14	107178933	107179070	AAA0304924
chr14	107178933	107179070	AAA0304923
chr14	107178935	107179083	AAA0304922
chr14	107178990	107179151	AAA0304231
chr14	107179045	107179177	AAA0304925
chr14	107179045	107179177	AAA0304925
chr14	107179045	107179177	AAA0304925
chr14	107179045	107179177	AAA0304926
chr14	107179045	107179177	AAA0304925
chr14	107179045	107179177	AAA0304925
chr14	107179045	107179177	AAA0304925
chr14	107198976	107199126	AAA0304927
chr14	107199003	107199142	AAA0304233
chr14	107199092	107199237	AAA0304232
chr14	107199092	107199237	AAA0304232
chr14	107199092	107199237	AAA0304232
chr14	107199092	107199237	AAA0304232
chr14	107199161	107199299	AAA0304928
chr14	107199161	107199299	AAA0304929
chr14	107199273	107199417	AAA0304930
chr14	107199273	107199417	AAA0304931
chr14	107199273	107199417	AAA0304930
chr14	107210933	107211073	AAA0304932
chr14	107211092	107211237	AAA0304933
chr14	107211092	107211237	AAA0304934
chr14	107211092	107211237	AAA0304934
chr14	107211153	107211298	AAA0304238
chr14	107211153	107211298	AAA0304238
chr14	107211153	107211298	AAA0304238
chr14	107211338	107211483	AAA0304935
chr14	107211347	107211499	AAA0304241
chr15	45653632	45653760	AAA0304936
chr15	52601286	52601434	AAA0304937
chr15	65345953	65346100	AAA0304247
chr15	75193618	75193758	AAA0304249
chr15	83346428	83346569	AAA0276391
chr15	90213327	90213466	AAA0304938
chr16	1748962	1749097	AAA0304939
chr16	2569897	2570040	AAA0304940
chr16	4931032	4931168	AAA0304256
chr16	11275559	11275711	AAA0304941
chr16	30749102	30749254	AAA0304942
chr16	47189586	47189719	AAA0304264
chr16	67709131	67709289	AAA0304265
chr16	84697659	84697808	AAA0304944
chr16	89262328	89262491	AAA0304943
chr17	1324820	1324954	AAA0304945
chr17	1578984	1579126	AAA0253854
chr17	6663196	6663344	AAA0304278
chr17	7490467	7490611	AAA0304274
chr17	8263202	8263347	AAA0304946
chr17	17494854	17495002	AAA0304281
chr17	29632416	29632570	AAA0304947
chr17	41400420	41400574	AAA0304948
chr17	42474308	42474461	AAA0304286
chr17	42983973	42984127	AAA0304288
chr17	48768717	48768858	AAA0304291
chr17	56409247	56409396	AAA0304949
chr17	56409344	56409486	AAA0304295
chr17	56409467	56409608	AAA0304950
chr17	58740538	58740672	AAA0304951
chr17	70399940	70400093	AAA0304952
chr17	79219470	79219635	AAA0304301
chr17	79977102	79977252	AAA0304953
chr18	34376548	34376685	AAA0304303
chr18	74691496	74691634	AAA0304954
chr19	2715414	2715561	AAA0304307
chr19	6379553	6379707	AAA0304313
chr19	7621282	7621422	AAA0304309
chr19	10394134	10394279	AAA0304955
chr19	15562921	15563055	AAA0304956
chr19	17323814	17323950	AAA0304958
chr19	18547064	18547223	AAA0304318
chr19	39103178	39103318	AAA0304957
chr19	49303199	49303355	AAA0283520
chr19	55747998	55748147	AAA0304322
chr19	56206436	56206590	AAA0304325
chr20	24940250	24940396	AAA0304959
chr20	35641526	35641670	AAA0304346
chr20	37548287	37548433	AAA0304960
chr20	45317770	45317931	AAA0304330
chr20	45875129	45875269	AAA0304961
chr20	48497428	48497580	AAA0304962
chr20	61593931	61594090	AAA0304963
chr20	61869901	61870048	AAA0304339
chr21	42780000	42780136	AAA0304341
chr22	24812994	24813124	AAA0304964
chr22	37266520	37266673	AAA0304344
chr22	50297492	50297651	AAA0273535
