## Supplemental table S5 for "The origins and functional effects of postzygotic mutations throughout the human lifespan"

track name=IAA12653_Designed description=Covered_bases solution_type=181 AmpliSeq_Version=7.05 workflow=dna ionVersion=4.0 db=hg38 reference=GRCh38.p2 type=bedDetail color=77,175,74 priority=2.0
chr1	1402060	1402283	AMPL645257	.	Pool=1
chr1	1756386	1756615	AMPL642725	.	Pool=1
chr1	6467846	6468079	AMPL642726	.	Pool=1
chr1	6633187	6633373	AMPL645258	.	Pool=1
chr1	8013150	8013368	AMPL645259	.	Pool=1
chr1	8865301	8865530	AMPL645260	.	Pool=1
chr1	11747436	11747664	AMPL642727	.	Pool=1
chr1	12012707	12012934	AMPL642728	.	Pool=1
chr1	15429735	15429963	AMPL645261	.	Pool=1
chr1	21258737	21258963	AMPL645262	.	Pool=1
chr1	22638871	22639089	AMPL642729	.	Pool=1
chr1	22647409	22647635	AMPL642730	.	Pool=1
chr1	26280036	26280252	AMPL645263	.	Pool=1
chr1	26551382	26551611	AMPL642731	.	Pool=1
chr1	27615355	27615588	AMPL645264	.	Pool=1
chr1	27823501	27823717	AMPL642733	.	Pool=1
chr1	32774196	32774398	AMPL645265	.	Pool=1
chr1	36180082	36180309	AMPL645266	.	Pool=1
chr1	39447298	39447519	AMPL642734	.	Pool=1
chr1	39561569	39561792	AMPL642735	.	Pool=1
chr1	39969481	39969669	AMPL642736	.	Pool=1
chr1	42696476	42696699	AMPL645267	.	Pool=1
chr1	42700712	42700939	AMPL645268	.	Pool=1
chr1	43604104	43604334	AMPL642737	.	Pool=1
chr1	44857578	44857804	AMPL642738	.	Pool=1
chr1	53050681	53050900	AMPL642739	.	Pool=1
chr1	59762425	59762649	AMPL642740	.	Pool=1
chr1	62268259	62268486	AMPL642741	.	Pool=1
chr1	67419990	67420197	AMPL642742	.	Pool=1
chr1	67702139	67702364	AMPL642743	.	Pool=1
chr1	84236592	84236811	AMPL642744	.	Pool=1
chr1	84498474	84498689	AMPL645269	.	Pool=1
chr1	85583189	85583409	AMPL645270	.	Pool=1
chr1	86862881	86863103	AMPL642745	.	Pool=1
chr1	89120036	89120256	AMPL642746	.	Pool=1
chr1	92837390	92837615	AMPL377901	.	Pool=1
chr1	97549663	97549886	AMPL642747	.	Pool=1
chr1	100285109	100285330	AMPL642748	.	Pool=1
chr1	110894846	110895075	AMPL642749	.	Pool=1
chr1	112702802	112703028	AMPL642750	.	Pool=1
chr1	145992894	145993118	AMPL645271	.	Pool=1
chr1	145993236	145993449	AMPL642751	.	Pool=1
chr1	145993498	145993719	AMPL642752	.	Pool=1
chr1	145993772	145993994	AMPL645272	.	Pool=1
chr1	145994416	145994640	AMPL645273	.	Pool=1
chr1	150157272	150157500	AMPL642753	.	Pool=1
chr1	150574633	150574858	AMPL645274	.	Pool=1
chr1	150577234	150577452	AMPL645275	.	Pool=1
chr1	151133368	151133601	AMPL642754	.	Pool=1
chr1	151368163	151368390	AMPL642755	.	Pool=1
chr1	151400650	151400870	AMPL642756	.	Pool=1
chr1	152349649	152349872	AMPL642757	.	Pool=1
chr1	152350506	152350701	AMPL642758	.	Pool=1
chr1	152350740	152350957	AMPL642759	.	Pool=1
chr1	152656544	152656768	AMPL642760	.	Pool=1
chr1	153534510	153534738	AMPL645276	.	Pool=1
chr1	153688851	153689081	AMPL645277	.	Pool=1
chr1	153991434	153991658	AMPL645278	.	Pool=1
chr1	154182993	154183213	AMPL642761	.	Pool=1
chr1	155169635	155169866	AMPL645279	.	Pool=1
chr1	155192178	155192390	AMPL642762	.	Pool=1
chr1	156009213	156009436	AMPL642763	.	Pool=1
chr1	156065962	156066161	AMPL642764	.	Pool=1
chr1	156136321	156136550	AMPL548151	.	Pool=1
chr1	156138533	156138754	AMPL548152	.	Pool=1
chr1	163144589	163144783	AMPL645280	.	Pool=1
chr1	163146923	163147148	AMPL645281	.	Pool=1
chr1	173481253	173481476	AMPL645282	.	Pool=1
chr1	182383219	182383449	AMPL642765	.	Pool=1
chr1	182383604	182383828	AMPL645283	.	Pool=1
chr1	182384061	182384288	AMPL645284	.	Pool=1
chr1	182385336	182385560	AMPL642766	.	Pool=1
chr1	182386526	182386749	AMPL642767	.	Pool=1
chr1	182387097	182387325	AMPL645285	.	Pool=1
chr1	183143772	183143995	AMPL642768	.	Pool=1
chr1	201332029	201332254	AMPL642769	.	Pool=1
chr1	201465794	201465881	AMPL644484	.	Pool=1
chr1	201483955	201484179	AMPL642770	.	Pool=1
chr1	201897604	201897831	AMPL645286	.	Pool=1
chr1	202587302	202587530	AMPL642771	.	Pool=1
chr1	203483611	203483842	AMPL645287	.	Pool=1
chr1	207886521	207886747	AMPL645288	.	Pool=1
chr1	228098064	228098204	AMPL645289	.	Pool=1
chr1	228098287	228098485	AMPL645290	.	Pool=1
chr1	233666632	233666862	AMPL642773	.	Pool=1
chr1	235113709	235113924	AMPL642774	.	Pool=1
chr2	3575605	3575808	AMPL643005	.	Pool=1
chr2	3577621	3577841	AMPL645399	.	Pool=1
chr2	9954889	9955113	AMPL643006	.	Pool=1
chr2	20202252	20202475	AMPL643007	.	Pool=1
chr2	20448840	20449063	AMPL643008	.	Pool=1
chr2	26134802	26135027	AMPL643009	.	Pool=1
chr2	26290232	26290447	AMPL643010	.	Pool=1
chr2	26780591	26780814	AMPL645400	.	Pool=1
chr2	46384590	46384811	AMPL645401	.	Pool=1
chr2	47160567	47160781	AMPL643011	.	Pool=1
chr2	55234745	55234970	AMPL645402	.	Pool=1
chr2	55235421	55235636	AMPL643012	.	Pool=1
chr2	65088385	65088610	AMPL645403	.	Pool=1
chr2	72944332	72944547	AMPL643013	.	Pool=1
chr2	74528202	74528430	AMPL643014	.	Pool=1
chr2	85394909	85395129	AMPL563555	.	Pool=1
chr2	101882455	101882675	AMPL645404	.	Pool=1
chr2	102178847	102179074	AMPL643015	.	Pool=1
chr2	113217628	113217856	AMPL645405	.	Pool=1
chr2	113220107	113220334	AMPL645406	.	Pool=1
chr2	118106999	118107215	AMPL643016	.	Pool=1
chr2	136114877	136115100	AMPL643017	.	Pool=1
chr2	136115544	136115769	AMPL643018	.	Pool=1
chr2	151485343	151485568	AMPL643019	.	Pool=1
chr2	171555204	171555422	AMPL643020	.	Pool=1
chr2	181057630	181057824	AMPL645407	.	Pool=1
chr2	197391960	197392181	AMPL643022	.	Pool=1
chr2	206162391	206162611	AMPL643023	.	Pool=1
chr2	216674897	216675128	AMPL645408	.	Pool=1
chr2	217799957	217800184	AMPL645409	.	Pool=1
chr2	217801668	217801875	AMPL645410	.	Pool=1
chr2	217803396	217803623	AMPL645411	.	Pool=1
chr2	218163780	218164005	AMPL643024	.	Pool=1
chr2	218584504	218584719	AMPL643025	.	Pool=1
chr2	218812410	218812635	AMPL643026	.	Pool=1
chr2	241256136	241256361	AMPL643027	.	Pool=1
chr3	4361187	4361405	AMPL643052	.	Pool=1
chr3	13619714	13619943	AMPL645429	.	Pool=1
chr3	39396783	39397008	AMPL643053	.	Pool=1
chr3	45007276	45007506	AMPL643054	.	Pool=1
chr3	47921692	47921906	AMPL643055	.	Pool=1
chr3	49099787	49100001	AMPL643056	.	Pool=1
chr3	49357270	49357501	AMPL181767	.	Pool=1
chr3	49359835	49360059	AMPL643057	.	Pool=1
chr3	49422387	49422597	AMPL643058	.	Pool=1
chr3	50187583	50187805	AMPL643059	.	Pool=1
chr3	50188268	50188491	AMPL643060	.	Pool=1
chr3	50256807	50257035	AMPL645430	.	Pool=1
chr3	50271067	50271227	AMPL643061	.	Pool=1
chr3	120394582	120394807	AMPL643062	.	Pool=1
chr3	120395370	120395595	AMPL643063	.	Pool=1
chr3	121632192	121632420	AMPL645434	.	Pool=1
chr3	123613522	123613738	AMPL643064	.	Pool=1
chr3	123657202	123657431	AMPL643065	.	Pool=1
chr3	128070206	128070429	AMPL645437	.	Pool=1
chr3	128807524	128807747	AMPL643066	.	Pool=1
chr3	129272263	129272490	AMPL645439	.	Pool=1
chr3	137010152	137010358	AMPL643067	.	Pool=1
chr3	141294135	141294320	AMPL643068	.	Pool=1
chr3	146516862	146517085	AMPL643069	.	Pool=1
chr3	157149726	157149948	AMPL643070	.	Pool=1
chr3	184307561	184307787	AMPL643071	.	Pool=1
chr3	184328856	184329085	AMPL643072	.	Pool=1
chr3	186581289	186581514	AMPL645440	.	Pool=1
chr3	186585355	186585575	AMPL643073	.	Pool=1
chr3	187721510	187721733	AMPL645441	.	Pool=1
chr3	188889174	188889403	AMPL643074	.	Pool=1
chr3	188889539	188889761	AMPL645442	.	Pool=1
chr3	190306718	190306941	AMPL643075	.	Pool=1
chr3	195583680	195583905	AMPL643076	.	Pool=1
chr4	769741	769937	AMPL643077	.	Pool=1
chr4	87336990	87337209	AMPL645443	.	Pool=1
chr4	87473674	87473890	AMPL645444	.	Pool=1
chr4	87490185	87490405	AMPL645445	.	Pool=1
chr4	87493651	87493876	AMPL643078	.	Pool=1
chr4	99074915	99075134	AMPL645446	.	Pool=1
chr4	99076715	99076938	AMPL643079	.	Pool=1
chr4	99307163	99307311	AMPL643080	.	Pool=1
chr4	99307361	99307578	AMPL643081	.	Pool=1
chr4	99311442	99311665	AMPL645447	.	Pool=1
chr4	108622389	108622608	AMPL645448	.	Pool=1
chr4	110561892	110562115	AMPL643082	.	Pool=1
chr4	121669546	121669770	AMPL645449	.	Pool=1
chr4	121671372	121671589	AMPL645450	.	Pool=1
chr4	121681514	121681739	AMPL643083	.	Pool=1
chr4	139506793	139507022	AMPL643084	.	Pool=1
chr4	151099508	151099709	AMPL645451	.	Pool=1
chr4	168898422	168898647	AMPL645452	.	Pool=1
chr4	168926243	168926422	AMPL645453	.	Pool=1
chr4	168926490	168926706	AMPL645454	.	Pool=1
chr4	173332675	173332894	AMPL643086	.	Pool=1
chr4	184755696	184755895	AMPL643087	.	Pool=1
chr4	184755944	184756158	AMPL643088	.	Pool=1
chr4	184756688	184756904	AMPL645455	.	Pool=1
chr4	184757649	184757870	AMPL643089	.	Pool=1
chr5	1463770	1464000	AMPL643090	.	Pool=1
chr5	10261505	10261729	AMPL643091	.	Pool=1
chr5	40936243	40936468	AMPL645456	.	Pool=1
chr5	40955401	40955619	AMPL643092	.	Pool=1
chr5	40972253	40972484	AMPL643093	.	Pool=1
chr5	40979784	40980005	AMPL645457	.	Pool=1
chr5	73502822	73503050	AMPL645458	.	Pool=1
chr5	96773649	96773877	AMPL645459	.	Pool=1
chr5	134158425	134158646	AMPL645460	.	Pool=1
chr5	135028506	135028607	AMPL642636	.	Pool=1
chr5	135360538	135360767	AMPL643094	.	Pool=1
chr5	138467828	138468052	AMPL643095	.	Pool=1
chr5	138468178	138468301	AMPL645461	.	Pool=1
chr5	138468343	138468478	AMPL645462	.	Pool=1
chr5	138468516	138468670	AMPL645463	.	Pool=1
chr5	138468712	138468905	AMPL645464	.	Pool=1
chr5	140243342	140243562	AMPL643099	.	Pool=1
chr5	140662108	140662339	AMPL645465	.	Pool=1
chr5	142001014	142001234	AMPL643100	.	Pool=1
chr5	143223396	143223618	AMPL645466	.	Pool=1
chr5	150036510	150036734	AMPL643101	.	Pool=1
chr5	150447505	150447727	AMPL645467	.	Pool=1
chr5	151662100	151662327	AMPL643102	.	Pool=1
chr5	151663231	151663447	AMPL645468	.	Pool=1
chr5	151671520	151671750	AMPL174451	.	Pool=1
chr5	172768370	172768593	AMPL643103	.	Pool=1
chr5	172768638	172768726	AMPL642648	.	Pool=1
chr5	172770826	172771029	AMPL643104	.	Pool=1
chr5	173020169	173020389	AMPL643105	.	Pool=1
chr5	176905127	176905344	AMPL643106	.	Pool=1
chr5	179729569	179729796	AMPL645469	.	Pool=1
chr5	179979944	179980171	AMPL645470	.	Pool=1
chr5	180792236	180792422	AMPL643107	.	Pool=1
chr6	349804	350027	AMPL643108	.	Pool=1
chr6	7579922	7580140	AMPL643109	.	Pool=1
chr6	7580307	7580534	AMPL643110	.	Pool=1
chr6	7583440	7583665	AMPL643111	.	Pool=1
chr6	21597998	21598219	AMPL643112	.	Pool=1
chr6	30740053	30740282	AMPL643113	.	Pool=1
chr6	31669143	31669371	AMPL645471	.	Pool=1
chr6	31733793	31734020	AMPL643114	.	Pool=1
chr6	31734187	31734415	AMPL645472	.	Pool=1
chr6	32444593	32444816	AMPL643115	.	Pool=1
chr6	32660128	32660226	AMPL642661	.	Pool=1
chr6	32853236	32853380	AMPL643116	.	Pool=1
chr6	32950551	32950780	AMPL643117	.	Pool=1
chr6	33069693	33069913	AMPL639509	.	Pool=1
chr6	33204049	33204276	AMPL643118	.	Pool=1
chr6	34421616	34421840	AMPL645473	.	Pool=1
chr6	35424710	35424933	AMPL643119	.	Pool=1
chr6	35470151	35470381	AMPL645474	.	Pool=1
chr6	36135795	36136013	AMPL645475	.	Pool=1
chr6	44253124	44253353	AMPL645476	.	Pool=1
chr6	53092416	53092631	AMPL643120	.	Pool=1
chr6	56616800	56617018	AMPL643121	.	Pool=1
chr6	82365503	82365733	AMPL643122	.	Pool=1
chr6	99400910	99401130	AMPL645477	.	Pool=1
chr6	125090582	125090715	AMPL643123	.	Pool=1
chr6	159679062	159679282	AMPL643124	.	Pool=1
chr6	159682277	159682496	AMPL645478	.	Pool=1
chr7	6402787	6403009	AMPL643125	.	Pool=1
chr7	30755974	30756192	AMPL645479	.	Pool=1
chr7	30924594	30924818	AMPL645481	.	Pool=1
chr7	44060765	44060992	AMPL643126	.	Pool=1
chr7	44061357	44061587	AMPL643127	.	Pool=1
chr7	44064084	44064298	AMPL643128	.	Pool=1
chr7	44112197	44112300	AMPL642675	.	Pool=1
chr7	44213890	44214119	AMPL643129	.	Pool=1
chr7	44969605	44969839	AMPL643130	.	Pool=1
chr7	73831322	73831507	AMPL643131	.	Pool=1
chr7	76329480	76329669	AMPL643132	.	Pool=1
chr7	99027872	99027995	AMPL642680	.	Pool=1
chr7	100098846	100099071	AMPL643133	.	Pool=1
chr7	100153820	100154051	AMPL643134	.	Pool=1
chr7	100474131	100474362	AMPL643135	.	Pool=1
chr7	100677986	100678217	AMPL643136	.	Pool=1
chr7	100872481	100872708	AMPL643137	.	Pool=1
chr7	102283680	102283901	AMPL643138	.	Pool=1
chr7	106268363	106268588	AMPL645485	.	Pool=1
chr7	107716684	107716898	AMPL643139	.	Pool=1
chr7	107717546	107717764	AMPL643140	.	Pool=1
chr7	128254852	128255081	AMPL645486	.	Pool=1
chr7	128256645	128256874	AMPL643141	.	Pool=1
chr7	134969683	134969899	AMPL643142	.	Pool=1
chr7	150803587	150803816	AMPL643143	.	Pool=1
chr8	11846876	11847105	AMPL643144	.	Pool=1
chr8	11847695	11847837	AMPL643145	.	Pool=1
chr8	19966342	19966560	AMPL645487	.	Pool=1
chr8	23528947	23529177	AMPL643146	.	Pool=1
chr8	23571500	23571728	AMPL645488	.	Pool=1
chr8	23572185	23572405	AMPL643147	.	Pool=1
chr8	23679111	23679329	AMPL643148	.	Pool=1
chr8	73292164	73292385	AMPL645489	.	Pool=1
chr8	81478639	81478862	AMPL643149	.	Pool=1
chr8	119208577	119208783	AMPL643150	.	Pool=1
chr8	120289493	120289714	AMPL643151	.	Pool=1
chr8	120313804	120314033	AMPL645490	.	Pool=1
chr8	120342265	120342490	AMPL643152	.	Pool=1
chr8	132887073	132887300	AMPL643153	.	Pool=1
chr8	133237246	133237466	AMPL643154	.	Pool=1
chr8	142764892	142765117	AMPL643155	.	Pool=1
chr8	143918846	143918960	AMPL642703	.	Pool=1
chr8	143991238	143991472	AMPL535813	.	Pool=1
chr8	144424520	144424754	AMPL643156	.	Pool=1
chr9	12709096	12709327	AMPL622284	.	Pool=1
chr9	35707614	35707842	AMPL643157	.	Pool=1
chr9	35738008	35738237	AMPL643158	.	Pool=1
chr9	72359314	72359532	AMPL643159	.	Pool=1
chr9	77403087	77403306	AMPL643160	.	Pool=1
chr9	93035393	93035615	AMPL645491	.	Pool=1
chr9	94445032	94445258	AMPL643161	.	Pool=1
chr9	101408491	101408712	AMPL643162	.	Pool=1
chr9	105774940	105775159	AMPL643163	.	Pool=1
chr9	121312343	121312555	AMPL643164	.	Pool=1
chr9	125240690	125240914	AMPL643165	.	Pool=1
chr9	127449136	127449363	AMPL645492	.	Pool=1
chr9	128810051	128810272	AMPL645493	.	Pool=1
chr9	133097890	133098119	AMPL643166	.	Pool=1
chr9	134909847	134910040	AMPL645494	.	Pool=1
chr9	136504858	136505082	AMPL69500	.	Pool=1
chr9	136676891	136677050	AMPL645495	.	Pool=1
chr9	136863344	136863579	AMPL645496	.	Pool=1
chr9	136995274	136995506	AMPL643167	.	Pool=1
chr9	137010062	137010245	AMPL643168	.	Pool=1
chr10	11335999	11336217	AMPL642775	.	Pool=1
chr10	17237105	17237326	AMPL642776	.	Pool=1
chr10	32925923	32926148	AMPL642777	.	Pool=1
chr10	44993987	44994206	AMPL642778	.	Pool=1
chr10	45440356	45440579	AMPL642779	.	Pool=1
chr10	46003326	46003552	AMPL642780	.	Pool=1
chr10	71751128	71751298	AMPL642781	.	Pool=1
chr10	71761908	71762138	AMPL645291	.	Pool=1
chr10	71816357	71816577	AMPL642782	.	Pool=1
chr10	72070395	72070615	AMPL642783	.	Pool=1
chr10	73800606	73800833	AMPL642784	.	Pool=1
chr10	76886626	76886855	AMPL642785	.	Pool=1
chr10	78035523	78035739	AMPL645292	.	Pool=1
chr10	79557214	79557442	AMPL645293	.	Pool=1
chr10	79557853	79558075	AMPL645294	.	Pool=1
chr10	80170816	80171045	AMPL642786	.	Pool=1
chr10	80289430	80289661	AMPL642787	.	Pool=1
chr10	80432142	80432341	AMPL645295	.	Pool=1
chr10	80509088	80509316	AMPL642788	.	Pool=1
chr10	84216435	84216658	AMPL642789	.	Pool=1
chr10	98418187	98418410	AMPL642790	.	Pool=1
chr10	100352251	100352478	AMPL642791	.	Pool=1
chr10	100986607	100986836	AMPL642792	.	Pool=1
chr10	104031393	104031609	AMPL642793	.	Pool=1
chr10	114301437	114301665	AMPL642794	.	Pool=1
chr10	124397457	124397679	AMPL642795	.	Pool=1
chr11	404412	404565	AMPL642796	.	Pool=1
chr11	406952	407134	AMPL642797	.	Pool=1
chr11	499090	499297	AMPL642798	.	Pool=1
chr11	822439	822664	AMPL645296	.	Pool=1
chr11	1188203	1188421	AMPL642799	.	Pool=1
chr11	1753475	1753617	AMPL642800	.	Pool=1
chr11	2883714	2883900	AMPL642801	.	Pool=1
chr11	2917960	2918190	AMPL642802	.	Pool=1
chr11	4092522	4092743	AMPL642803	.	Pool=1
chr11	7995774	7995991	AMPL642804	.	Pool=1
chr11	10797118	10797343	AMPL645297	.	Pool=1
chr11	17075367	17075593	AMPL642805	.	Pool=1
chr11	33352993	33353203	AMPL645300	.	Pool=1
chr11	43943264	43943484	AMPL642806	.	Pool=1
chr11	45904969	45905145	AMPL377849	.	Pool=1
chr11	47161463	47161634	AMPL642807	.	Pool=1
chr11	57599728	57599956	AMPL642808	.	Pool=1
chr11	57605868	57606094	AMPL645305	.	Pool=1
chr11	57606137	57606367	AMPL645306	.	Pool=1
chr11	59211860	59212083	AMPL642809	.	Pool=1
chr11	61875894	61876006	AMPL644498	.	Pool=1
chr11	62518229	62518458	AMPL645307	.	Pool=1
chr11	62519959	62520186	AMPL642810	.	Pool=1
chr11	62594140	62594369	AMPL645308	.	Pool=1
chr11	62625358	62625561	AMPL642811	.	Pool=1
chr11	62625607	62625834	AMPL642812	.	Pool=1
chr11	62789181	62789403	AMPL642813	.	Pool=1
chr11	62792445	62792669	AMPL645309	.	Pool=1
chr11	64317101	64317329	AMPL642814	.	Pool=1
chr11	64854249	64854477	AMPL642815	.	Pool=1
chr11	65021841	65022068	AMPL642816	.	Pool=1
chr11	65121401	65121627	AMPL645310	.	Pool=1
chr11	65182718	65182940	AMPL642817	.	Pool=1
chr11	65206500	65206646	AMPL642818	.	Pool=1
chr11	65423265	65423496	AMPL642819	.	Pool=1
chr11	65426083	65426304	AMPL645311	.	Pool=1
chr11	65500289	65500513	AMPL642820	.	Pool=1
chr11	65503110	65503334	AMPL642821	.	Pool=1
chr11	65548338	65548560	AMPL642822	.	Pool=1
chr11	65796740	65796894	AMPL642823	.	Pool=1
chr11	65978657	65978849	AMPL642824	.	Pool=1
chr11	66012155	66012369	AMPL642825	.	Pool=1
chr11	66263921	66264152	AMPL642826	.	Pool=1
chr11	66315148	66315378	AMPL645312	.	Pool=1
chr11	66563661	66563892	AMPL642827	.	Pool=1
chr11	67286312	67286543	AMPL642828	.	Pool=1
chr11	67586029	67586254	AMPL498753	.	Pool=1
chr11	67586436	67586653	AMPL423846	.	Pool=1
chr11	73976686	73976916	AMPL642829	.	Pool=1
chr11	76796031	76796264	AMPL642830	.	Pool=1
chr11	83157452	83157680	AMPL642831	.	Pool=1
chr11	114312062	114312287	AMPL645313	.	Pool=1
chr11	118194204	118194426	AMPL645314	.	Pool=1
chr11	118210437	118210665	AMPL645315	.	Pool=1
chr11	119017312	119017538	AMPL645316	.	Pool=1
chr11	119308649	119308869	AMPL645317	.	Pool=1
chr11	119309349	119309561	AMPL642832	.	Pool=1
chr11	119315150	119315344	AMPL642833	.	Pool=1
chr11	119678492	119678722	AMPL642834	.	Pool=1
chr11	120111300	120111529	AMPL642835	.	Pool=1
chr11	120111992	120112168	AMPL642836	.	Pool=1
chr11	120112204	120112338	AMPL642837	.	Pool=1
chr11	121625075	121625297	AMPL645318	.	Pool=1
chr11	130143211	130143435	AMPL645319	.	Pool=1
chr12	557889	558113	AMPL642838	.	Pool=1
chr12	6233258	6233484	AMPL642839	.	Pool=1
chr12	6328864	6329050	AMPL496774	.	Pool=1
chr12	6870235	6870453	AMPL645320	.	Pool=1
chr12	6936866	6937003	AMPL642840	.	Pool=1
chr12	6959979	6960209	AMPL642841	.	Pool=1
chr12	7069661	7069889	AMPL645321	.	Pool=1
chr12	7070589	7070816	AMPL645322	.	Pool=1
chr12	7095866	7096092	AMPL645323	.	Pool=1
chr12	9077677	9077892	AMPL645324	.	Pool=1
chr12	13216668	13216848	AMPL642842	.	Pool=1
chr12	14881849	14882080	AMPL645325	.	Pool=1
chr12	21635496	21635717	AMPL645326	.	Pool=1
chr12	21637015	21637233	AMPL645327	.	Pool=1
chr12	48937542	48937764	AMPL642843	.	Pool=1
chr12	49763731	49763958	AMPL642844	.	Pool=1
chr12	50099465	50099693	AMPL642845	.	Pool=1
chr12	50109272	50109495	AMPL642846	.	Pool=1
chr12	52054281	52054508	AMPL645328	.	Pool=1
chr12	52054723	52054890	AMPL539346	.	Pool=1
chr12	52651934	52652164	AMPL642847	.	Pool=1
chr12	52950720	52950947	AMPL642848	.	Pool=1
chr12	53443686	53443906	AMPL645329	.	Pool=1
chr12	53669121	53669341	AMPL642849	.	Pool=1
chr12	54395839	54396065	AMPL642850	.	Pool=1
chr12	55688140	55688363	AMPL645330	.	Pool=1
chr12	55727058	55727276	AMPL645331	.	Pool=1
chr12	56101072	56101270	AMPL642851	.	Pool=1
chr12	56319862	56320092	AMPL645332	.	Pool=1
chr12	56713414	56713638	AMPL642852	.	Pool=1
chr12	57098428	57098657	AMPL645333	.	Pool=1
chr12	57235405	57235615	AMPL642853	.	Pool=1
chr12	57720698	57720918	AMPL642854	.	Pool=1
chr12	91145985	91146202	AMPL642855	.	Pool=1
chr12	100340683	100340891	AMPL642856	.	Pool=1
chr12	103931381	103931603	AMPL642857	.	Pool=1
chr12	106238887	106239108	AMPL642858	.	Pool=1
chr12	108623435	108623630	AMPL645334	.	Pool=1
chr12	108648715	108648945	AMPL642859	.	Pool=1
chr12	111791939	111792159	AMPL548505	.	Pool=1
chr12	112405795	112406019	AMPL642860	.	Pool=1
chr12	121899775	121899924	AMPL642861	.	Pool=1
chr12	123590372	123590597	AMPL642862	.	Pool=1
chr12	124324883	124325018	AMPL642863	.	Pool=1
chr13	27256132	27256345	AMPL645335	.	Pool=1
chr13	27623153	27623383	AMPL642864	.	Pool=1
chr13	46125855	46126084	AMPL645336	.	Pool=1
chr13	47942886	47943103	AMPL642865	.	Pool=1
chr13	51764151	51764372	AMPL642866	.	Pool=1
chr13	53050715	53050936	AMPL642867	.	Pool=1
chr13	73076551	73076772	AMPL642868	.	Pool=1
chr13	80337054	80337281	AMPL642869	.	Pool=1
chr13	98463508	98463735	AMPL642870	.	Pool=1
chr13	106567788	106568022	AMPL642871	.	Pool=1
chr13	113820563	113820718	AMPL642872	.	Pool=1
chr14	20801569	20801797	AMPL645337	.	Pool=1
chr14	22876930	22877159	AMPL642873	.	Pool=1
chr14	23323338	23323562	AMPL642874	.	Pool=1
chr14	36473591	36473810	AMPL645338	.	Pool=1
chr14	49585844	49586068	AMPL642875	.	Pool=1
chr14	50911753	50911970	AMPL645339	.	Pool=1
chr14	52711318	52711536	AMPL514836	.	Pool=1
chr14	55137955	55138183	AMPL642876	.	Pool=1
chr14	61747600	61747820	AMPL645340	.	Pool=1
chr14	67338206	67338422	AMPL642877	.	Pool=1
chr14	67647216	67647439	AMPL642878	.	Pool=1
chr14	68876928	68877158	AMPL642879	.	Pool=1
chr14	75281972	75282187	AMPL645341	.	Pool=1
chr14	93718553	93718770	AMPL642880	.	Pool=1
chr14	94390389	94390611	AMPL520431	.	Pool=1
chr14	100334680	100334905	AMPL642881	.	Pool=1
chr14	102047834	102048020	AMPL642882	.	Pool=1
chr14	102932695	102932825	AMPL645342	.	Pool=1
chr15	40844717	40844928	AMPL642883	.	Pool=1
chr15	41847239	41847475	AMPL642884	.	Pool=1
chr15	41982009	41982236	AMPL642885	.	Pool=1
chr15	42413295	42413520	AMPL642886	.	Pool=1
chr15	44562772	44562991	AMPL642887	.	Pool=1
chr15	58185473	58185697	AMPL645343	.	Pool=1
chr15	76286301	76286522	AMPL642888	.	Pool=1
chr15	77046281	77046503	AMPL645344	.	Pool=1
chr16	521639	521780	AMPL642889	.	Pool=1
chr16	681322	681492	AMPL642890	.	Pool=1
chr16	1324987	1325213	AMPL642891	.	Pool=1
chr16	1962077	1962266	AMPL642892	.	Pool=1
chr16	2255570	2255779	AMPL642893	.	Pool=1
chr16	2768860	2769082	AMPL645345	.	Pool=1
chr16	2777000	2777112	AMPL644547	.	Pool=1
chr16	4364682	4364907	AMPL642894	.	Pool=1
chr16	4885186	4885357	AMPL642895	.	Pool=1
chr16	5044055	5044278	AMPL645346	.	Pool=1
chr16	15737342	15737562	AMPL645347	.	Pool=1
chr16	15771494	15771722	AMPL642896	.	Pool=1
chr16	15775934	15776159	AMPL645348	.	Pool=1
chr16	27363953	27364178	AMPL645349	.	Pool=1
chr16	29846151	29846356	AMPL642897	.	Pool=1
chr16	29847751	29847976	AMPL642898	.	Pool=1
chr16	29925838	29926057	AMPL642899	.	Pool=1
chr16	30117631	30117858	AMPL642900	.	Pool=1
chr16	30187718	30187947	AMPL642901	.	Pool=1
chr16	55506019	55506245	AMPL642902	.	Pool=1
chr16	56609212	56609431	AMPL645350	.	Pool=1
chr16	66940122	66940346	AMPL642903	.	Pool=1
chr16	67868500	67868725	AMPL642904	.	Pool=1
chr16	67936246	67936477	AMPL642905	.	Pool=1
chr16	67936606	67936836	AMPL642906	.	Pool=1
chr16	68078691	68078920	AMPL642907	.	Pool=1
chr16	69153544	69153762	AMPL642908	.	Pool=1
chr16	70252374	70252603	AMPL645351	.	Pool=1
chr16	84590100	84590284	AMPL642909	.	Pool=1
chr16	85804865	85805093	AMPL645352	.	Pool=1
chr17	1776566	1776793	AMPL642910	.	Pool=1
chr17	4797889	4798115	AMPL642911	.	Pool=1
chr17	7240366	7240592	AMPL642912	.	Pool=1
chr17	7240732	7240958	AMPL642913	.	Pool=1
chr17	7262163	7262394	AMPL642914	.	Pool=1
chr17	7557505	7557651	AMPL642915	.	Pool=1
chr17	7578246	7578423	AMPL645353	.	Pool=1
chr17	7580742	7580969	AMPL642916	.	Pool=1
chr17	7855524	7855726	AMPL642917	.	Pool=1
chr17	8140893	8141090	AMPL642918	.	Pool=1
chr17	8141141	8141370	AMPL642919	.	Pool=1
chr17	8382116	8382332	AMPL645354	.	Pool=1
chr17	18018316	18018518	AMPL642920	.	Pool=1
chr17	18969970	18970199	AMPL642921	.	Pool=1
chr17	19384021	19384237	AMPL645355	.	Pool=1
chr17	19649094	19649310	AMPL642922	.	Pool=1
chr17	28879556	28879780	AMPL642923	.	Pool=1
chr17	38729066	38729291	AMPL642924	.	Pool=1
chr17	38753153	38753367	AMPL642925	.	Pool=1
chr17	39201097	39201322	AMPL645356	.	Pool=1
chr17	39202882	39203105	AMPL645357	.	Pool=1
chr17	40457181	40457409	AMPL642926	.	Pool=1
chr17	40477075	40477299	AMPL642927	.	Pool=1
chr17	40479693	40479920	AMPL642928	.	Pool=1
chr17	40822349	40822579	AMPL642929	.	Pool=1
chr17	41690774	41690988	AMPL642930	.	Pool=1
chr17	42199479	42199704	AMPL645358	.	Pool=1
chr17	42314194	42314424	AMPL642931	.	Pool=1
chr17	42402780	42403006	AMPL642932	.	Pool=1
chr17	42403398	42403603	AMPL642933	.	Pool=1
chr17	42857270	42857498	AMPL645359	.	Pool=1
chr17	48928733	48928956	AMPL645360	.	Pool=1
chr17	51171434	51171660	AMPL642934	.	Pool=1
chr17	57000761	57000991	AMPL642935	.	Pool=1
chr17	61404637	61404875	AMPL642936	.	Pool=1
chr17	64499799	64500016	AMPL642937	.	Pool=1
chr17	64500509	64500725	AMPL642938	.	Pool=1
chr17	68537111	68537332	AMPL642939	.	Pool=1
chr17	73283785	73284015	AMPL645361	.	Pool=1
chr17	75042085	75042306	AMPL642940	.	Pool=1
chr17	75845756	75845986	AMPL642941	.	Pool=1
chr17	75846023	75846160	AMPL645362	.	Pool=1
chr17	78358332	78358511	AMPL642942	.	Pool=1
chr17	79049265	79049501	AMPL642943	.	Pool=1
chr17	80118097	80118326	AMPL298007	.	Pool=1
chr17	80138918	80139149	AMPL642944	.	Pool=1
chr17	81843248	81843473	AMPL645363	.	Pool=1
chr17	81868951	81869174	AMPL578331	.	Pool=1
chr17	81869496	81869732	AMPL642945	.	Pool=1
chr17	82079490	82079707	AMPL645364	.	Pool=1
chr17	82081821	82082055	AMPL645365	.	Pool=1
chr17	82082728	82082939	AMPL645366	.	Pool=1
chr17	82083223	82083410	AMPL645367	.	Pool=1
chr17	82087352	82087465	AMPL642493	.	Pool=1
chr17	82088288	82088520	AMPL642946	.	Pool=1
chr17	82091231	82091403	AMPL645368	.	Pool=1
chr17	82444106	82444337	AMPL642947	.	Pool=1
chr17	83094612	83094771	AMPL642948	.	Pool=1
chr18	3253272	3253496	AMPL642949	.	Pool=1
chr18	3457513	3457741	AMPL642950	.	Pool=1
chr18	12308700	12308871	AMPL642951	.	Pool=1
chr18	31130709	31130929	AMPL642952	.	Pool=1
chr18	31478055	31478279	AMPL642953	.	Pool=1
chr18	49785185	49785402	AMPL642954	.	Pool=1
chr18	54287219	54287434	AMPL642955	.	Pool=1
chr18	63497043	63497271	AMPL642956	.	Pool=1
chr18	76358414	76358621	AMPL642957	.	Pool=1
chr18	79977500	79977720	AMPL642958	.	Pool=1
chr19	682063	682248	AMPL645369	.	Pool=1
chr19	811593	811814	AMPL642959	.	Pool=1
chr19	1242381	1242599	AMPL642960	.	Pool=1
chr19	1271951	1272179	AMPL645370	.	Pool=1
chr19	1576629	1576857	AMPL645371	.	Pool=1
chr19	2038406	2038547	AMPL642961	.	Pool=1
chr19	2477497	2477729	AMPL645372	.	Pool=1
chr19	3179954	3180108	AMPL645373	.	Pool=1
chr19	3977135	3977359	AMPL645374	.	Pool=1
chr19	4503954	4504183	AMPL645375	.	Pool=1
chr19	4504299	4504512	AMPL642962	.	Pool=1
chr19	4816427	4816647	AMPL642963	.	Pool=1
chr19	6210711	6210918	AMPL642964	.	Pool=1
chr19	6307169	6307399	AMPL642965	.	Pool=1
chr19	6663483	6663706	AMPL642966	.	Pool=1
chr19	6682005	6682232	AMPL642967	.	Pool=1
chr19	6684611	6684833	AMPL645376	.	Pool=1
chr19	7616550	7616780	AMPL642968	.	Pool=1
chr19	8364322	8364436	AMPL642517	.	Pool=1
chr19	8402151	8402301	AMPL642969	.	Pool=1
chr19	9827846	9828076	AMPL645377	.	Pool=1
chr19	10393142	10393340	AMPL645378	.	Pool=1
chr19	10566749	10566972	AMPL645379	.	Pool=1
chr19	10644302	10644525	AMPL642970	.	Pool=1
chr19	10685152	10685374	AMPL645380	.	Pool=1
chr19	10824972	10825200	AMPL642971	.	Pool=1
chr19	10830796	10831031	AMPL645381	.	Pool=1
chr19	11442368	11442596	AMPL645382	.	Pool=1
chr19	11549783	11549996	AMPL645383	.	Pool=1
chr19	12681357	12681589	AMPL642972	.	Pool=1
chr19	12745643	12745868	AMPL642973	.	Pool=1
chr19	12791985	12792212	AMPL642974	.	Pool=1
chr19	12940576	12940794	AMPL642975	.	Pool=1
chr19	12943832	12943985	AMPL635916	.	Pool=1
chr19	13956167	13956393	AMPL642976	.	Pool=1
chr19	14097787	14098016	AMPL642977	.	Pool=1
chr19	14480432	14480652	AMPL642978	.	Pool=1
chr19	15231259	15231477	AMPL642979	.	Pool=1
chr19	16087916	16088092	AMPL645384	.	Pool=1
chr19	16132290	16132515	AMPL642980	.	Pool=1
chr19	16234416	16234640	AMPL642981	.	Pool=1
chr19	17825253	17825478	AMPL645385	.	Pool=1
chr19	18013361	18013589	AMPL642982	.	Pool=1
chr19	18573499	18573724	AMPL645386	.	Pool=1
chr19	18899717	18899933	AMPL642983	.	Pool=1
chr19	19623728	19623954	AMPL642984	.	Pool=1
chr19	34353130	34353326	AMPL642985	.	Pool=1
chr19	35741090	35741279	AMPL645387	.	Pool=1
chr19	35806849	35807082	AMPL642986	.	Pool=1
chr19	36115604	36115834	AMPL642987	.	Pool=1
chr19	37363903	37364122	AMPL642988	.	Pool=1
chr19	38376360	38376566	AMPL642989	.	Pool=1
chr19	38382103	38382326	AMPL645388	.	Pool=1
chr19	38727826	38728054	AMPL642990	.	Pool=1
chr19	39335443	39335641	AMPL642991	.	Pool=1
chr19	39408893	39409120	AMPL645389	.	Pool=1
chr19	39433185	39433407	AMPL645390	.	Pool=1
chr19	39867074	39867298	AMPL645391	.	Pool=1
chr19	40393894	40394121	AMPL377671	.	Pool=1
chr19	42232438	42232668	AMPL642992	.	Pool=1
chr19	44821159	44821385	AMPL551545	.	Pool=1
chr19	45392068	45392237	AMPL642993	.	Pool=1
chr19	45470599	45470825	AMPL645393	.	Pool=1
chr19	45522341	45522565	AMPL642994	.	Pool=1
chr19	45822632	45822842	AMPL642995	.	Pool=1
chr19	47320655	47320879	AMPL645395	.	Pool=1
chr19	47746890	47747121	AMPL642996	.	Pool=1
chr19	47754725	47754834	AMPL644591	.	Pool=1
chr19	47778683	47778913	AMPL642997	.	Pool=1
chr19	48638859	48639082	AMPL642998	.	Pool=1
chr19	49497168	49497397	AMPL645396	.	Pool=1
chr19	49525849	49526072	AMPL642999	.	Pool=1
chr19	49635774	49635987	AMPL643000	.	Pool=1
chr19	49799461	49799695	AMPL643001	.	Pool=1
chr19	50382044	50382233	AMPL98660	.	Pool=1
chr19	50943552	50943778	AMPL643002	.	Pool=1
chr19	51746228	51746452	AMPL645397	.	Pool=1
chr19	54311481	54311705	AMPL645398	.	Pool=1
chr19	55455639	55455862	AMPL643003	.	Pool=1
chr19	58554072	58554288	AMPL643004	.	Pool=1
chr20	3803503	3803730	AMPL643028	.	Pool=1
chr20	17607363	17607547	AMPL645412	.	Pool=1
chr20	17607646	17607862	AMPL645413	.	Pool=1
chr20	23633674	23633875	AMPL643030	.	Pool=1
chr20	31665628	31665853	AMPL643031	.	Pool=1
chr20	32086724	32086949	AMPL645414	.	Pool=1
chr20	33848416	33848636	AMPL645415	.	Pool=1
chr20	35002945	35003173	AMPL643032	.	Pool=1
chr20	38128552	38128783	AMPL645416	.	Pool=1
chr20	38129181	38129405	AMPL643033	.	Pool=1
chr20	38129667	38129896	AMPL645417	.	Pool=1
chr20	38130248	38130476	AMPL643034	.	Pool=1
chr20	38139276	38139502	AMPL643035	.	Pool=1
chr20	41166343	41166573	AMPL643036	.	Pool=1
chr20	50192404	50192611	AMPL645418	.	Pool=1
chr20	59001489	59001641	AMPL645419	.	Pool=1
chr20	62138964	62139186	AMPL643037	.	Pool=1
chr20	62304473	62304657	AMPL643038	.	Pool=1
chr20	62314974	62315176	AMPL643039	.	Pool=1
chr20	62387502	62387707	AMPL643040	.	Pool=1
chr21	25911681	25911904	AMPL645420	.	Pool=1
chr21	26053076	26053299	AMPL643041	.	Pool=1
chr21	26836860	26837082	AMPL643042	.	Pool=1
chr21	26837410	26837634	AMPL645421	.	Pool=1
chr21	33903781	33904005	AMPL643043	.	Pool=1
chr21	46598920	46599145	AMPL643044	.	Pool=1
chr22	19178028	19178251	AMPL643045	.	Pool=1
chr22	26452669	26452892	AMPL643046	.	Pool=1
chr22	30334469	30334698	AMPL643047	.	Pool=1
chr22	30976170	30976389	AMPL643048	.	Pool=1
chr22	32859877	32860105	AMPL645422	.	Pool=1
chr22	32861968	32862192	AMPL645423	.	Pool=1
chr22	32862466	32862687	AMPL645424	.	Pool=1
chr22	35393662	35393890	AMPL645425	.	Pool=1
chr22	39312874	39313084	AMPL643049	.	Pool=1
chr22	41663646	41663868	AMPL643050	.	Pool=1
chr22	42081786	42082004	AMPL645426	.	Pool=1
chr22	42619420	42619534	AMPL644619	.	Pool=1
chr22	45550507	45550734	AMPL645427	.	Pool=1
chr22	50275430	50275659	AMPL645428	.	Pool=1
chr22	50531978	50532168	AMPL643051	.	Pool=1
chrX	2741107	2741328	AMPL643169	.	Pool=1
chrX	23783679	23783904	AMPL643170	.	Pool=1
chrX	23785535	23785752	AMPL645497	.	Pool=1
chrX	23785809	23786035	AMPL645498	.	Pool=1
chrX	47202189	47202410	AMPL643172	.	Pool=1
chrX	47586504	47586734	AMPL645499	.	Pool=1
chrX	49174723	49174947	AMPL643173	.	Pool=1
chrX	66021653	66021874	AMPL645500	.	Pool=1
chrX	71107515	71107744	AMPL645501	.	Pool=1
chrX	72275516	72275740	AMPL645502	.	Pool=1
chrX	119244102	119244322	AMPL643174	.	Pool=1
chrX	119468515	119468715	AMPL643175	.	Pool=1
chrX	120469044	120469254	AMPL125621	.	Pool=1
chrX	154360212	154360443	AMPL645503	.	Pool=1
chrX	154399351	154399582	AMPL643176	.	Pool=1
chrX	154400437	154400622	AMPL645504	.	Pool=1
chrY	2843992	2844216	AMPL643177	.	Pool=1
